# Aberrant expression of the COX2/PGE_2_ axis is induced by activation of the RAF/MEK/ERK pathway in BRAF^V595E^ canine urothelial carcinoma

**DOI:** 10.1101/786095

**Authors:** R. Yoshitake, K. Saeki, S. Eto, M. Shinada, R. Nakano, H. Sugiya, Y. Endo, N. Fujita, R. Nishimura, T. Nakagawa

## Abstract

Cancer-promoting inflammation is an important event in cancer development. The cyclooxygenase 2 (COX2)/prostaglandin E2 (PGE_2_) axis is a prominent inducer of inflammation. Canine urothelial carcinoma (cUC) uniquely overexpresses PGE_2_ and is often managed well with COX inhibitor monotherapy. In most cases, cUC tissue harbours homologous human BRAF^V600E^ mutation, which causes aberrant activation of the RAF/MEK/ERK pathway in human cancer. However, mechanisms underlying aberrant PGE_2_ production and the importance of the *BRAF* mutation remain unclear. We show that activation of the RAF/MEK/ERK pathway in *BRAF* mutant cUC cells leads to COX2 overexpression and PGE_2_ production. Drug screening revealed that treatment with inhibitors of the arachidonic acid cascade (FDR<0.086), RAF/MEK/ERK pathway (FDR<0.067), and p38/JNK pathway (FDR<0.067) significantly reduced PGE_2_ production in cUC cells. We also validated the association between RAF/MEK/ERK pathway activation and COX2/PGE_2_ overexpression in *BRAF* mutant cUC cells using protein detection techniques. In histochemical analysis, *BRAF* mutant cUC tissue showed higher COX2 expression. Therefore, the driver mutation in the *BRAF* gene probably promotes tumour-promoting inflammation. These findings would benefit dogs suffering from cUC and can be extrapolated to human cancer. Finally, cUC can serve as a valuable model to elucidate the association between driver mutations and tumour-promoting inflammation.
