## Supplementary Table for "Aberrant expression of the COX2/PGE_2_ axis is induced by activation of the RAF/MEK/ERK pathway in BRAF^V595E^ canine urothelial carcinoma"

### Sheet: S1
Supplementary Table S1. Percent change in PGE2 production with respect to that in vehicle control (DMSO) in the drug screening.
Compound	Pathway	Percent change (%)
5-FU	Conventional	8.02351
Bestatin	Conventional	-38.9409
Bleomycin sulfate	Conventional	120.105
Cisplatin	Conventional	-49.363
Methotrexate	Conventional	-29.5423
Mitomycin C	Conventional	-25.7059
Vinblastine sulfate	Conventional	28.9076
Paclitaxel	Conventional	-45.1517
Flutamide	Conventional	-81.428
Daunorubicin, HCl	Conventional	-55.88
Doxorubicin, HCl	Conventional	-43.2687
Tamoxifen, citrate	Conventional	-54.7475
Actinomycin D	Conventional	-63.6962
Camptothecin	Conventional	-57.7101
Aclarubicin	Conventional	-80.0321
Etoposide (VP-16)	Conventional	9.28225
Cytochalasin D	Actin polymerization	-62.4928
2',5'-dideoxyadenosine	cAMP	-32.193
AKT inhibitor	PI3K/Akt	-33.6612
NL-71-101	PI3K/Akt	-6.71001
AG957	Bcr-Abl	16.5225
KN93	Calcium signaling (Calmodulin)	-7.59868
Z-VAD-FMK	Apoptosis(pro)	-57.5922
Kenpaullone	CDK/Cyclin	21.885
Purvalanol A	CDK/Cyclin	-57.5106
3-ATA	CDK/Cyclin	-36.8241
Olomoucine	CDK/Cyclin	12.2309
TBB	Wnt signaling	29.8827
Sulindac sulfide	Arachdonic cascade	-89.0574
Valeryl salicylate	Arachdonic cascade	-55.3607
NS-398	Arachdonic cascade	-90.2049
Sodium salicylate	Arachdonic cascade	-8.71474
Theophylline	PDE	-41.3462
Azacytidine	DNA methylation	226.415
Aphidicolin	DNA synthesis	899.832
AG1478	RTK	-38.7122
Genistein	RTK	-82.8402
FTI-276	Prenylation	-44.0774
SU1498	RTK	-61.1645
GGTI-286	Prenylation	-52.3955
Dexamethasone	Nuclear receptor	-34.0036
GSK-3 inhibitor II	Wnt signaling	19.0793
Scriptaid	HDAC	-71.5637
Trichostatin A	HDAC	-82.1984
AG825	RTK	-26.6951
Cycloheximide	Protein synthesis	-64.546
Lovastatin	Lipid metabolism	-57.6556
Radicicol	HSP90	-42.6677
17-AAG	HSP90	-80.4622
AG1024	RTK	-75.354
1400W, HCl	NO	-40.1792
AMT, HCl	NO	-49.1876
AG490	JAK/STAT	-75.9865
Cucurbitacin I	JAK/STAT	-66.64
SP600125	SAPK	-53.8884
Damnacanthal	Src	-59.7589
PD 98059	MAPK	-76.2761
U0126	MAPK	-69.08
Fumagillin	Sphingolipid metabolism	-37.5266
GM 6001	MMP	-61.4035
N-Acetyl-L-cysteine	NF-kB	-59.503
Aminoguanidine, HCl	NO	-57.7737
L-NMMA	NO	6.74526
PD169316	SAPK	-81.9805
SB 203580	SAPK	-72.9612
Rapamycin	mTOR	7.65168
NU1025	PARP	-42.1033
Benzamide	PARP	-46.1208
D609	PKC	-42.9329
IBMX	PDE	-70.1197
Ro-20-1724	PDE	-44.9329
Zaprinast	PDE	-36.584
AG1296	RTK	-29.6373
LY294002	PI3K/Akt	-50.6009
Wortmannin	PI3K/Akt	-6.36886
H-89, HCl	cAMP	-62.6193
Bisindolymaleimide I, HCl	PKC	-48.3059
H-7	PKC	-33.1303
Staurosporine	PKC	682.841
cPLA2inhibitor	Arachdonic cascade	-78.8773
OBAA	Arachdonic cascade	-29.8793
Cantharidin	Protein phosphatase	-25.7378
Cyclosporin A	Calcium signaling (Calcineurin)	-74.049
FK-506	Calcium signaling (Calcineurin)	-71.2736
MG-132	Proteasome	104.331
Lactacystin	Proteasome	462.542
Hydroxyurea	Conventional	-13.5145
HA1077	Rho/ROCK	-10.4227
Y27632	Rho/ROCK	-23.384
PP1 (analog)	Src	-67.3673
PP-H	Src	-41.3332
Nocodazole	Mitosis(tubulin depolymerization)	-64.0996
Dephostatin	PTP	-27.2487
Pifithrin-a (cyclic)	p53	-74.1695
PRIMA-1	p53	46.4552
Finasteride	sex hormone	139.89
Aminoglutethimide	sex hormone	35.7184
Formestane	sex hormone	95.3895
Mifepristone	Nuclear receptor	-46.8114
TOFA	Fatty acid synthase	33.4862
Amastatin	Aminopeptidase	3.82566
Actinonin	Aminopeptidase	-32.4102
Oligomycin	Mitochondrial complex	64.4541
Bafilomycin A1	Autophagy	5.40759
HA 14-1	Apoptosis	-39.1232
BH3I-1	Apoptosis	-11.6294
LFM-A13	BTK	-65.823
Terreic acid	BTK	125.123
E-64d	Protease	-36.8685
ALLN	Protease	183.212
CA-074	Protease	-16.1202
Pepstatin A	Protease	2.33333
Z-GLF-CMK	Protease	65.9586
RS 102895	Chemokine receptor	285.602
SB 328437	Chemokine receptor	21.8381
SB 225002	Chemokine receptor	-77.0185
AMD3100 octahydrochloride	Chemokine receptor	-38.2404
NSC95397	CDK/Cyclin	366.16
SC-αασ9	CDK/Cyclin	63.5442
Amiloride	Ion channel(Na)	-8.31684
Lidocaine	Ion channel(Na)	37.9247
Monensin	ionophore(Na)	528.479
Ouabain	Ion pump	360.963
Sanguinarine	Ion pump	1355.58
Glibenclamide	Ion channel(K)	-35.097
Dequalinium	Ion channel(K)	121.577
Diazoxide	Ion channel(K)	-7.43724
Valinomycin	ionophore(K)	202.515
Nigericin	ionophore(K)	235.085
Diltiazem	Ion channel(Ca)	15.3129
Nifedipine	Ion channel(Ca)	-20.4068
Verapamil	Ion channel(Ca)	-30.189
PGP-4008	ABC transporter	-15.825
Fumitremorgin C	ABC transporter	-39.7845
A23187	ionophore(Ca)	361.392
Ionomycin	ionophore(Ca)	3448.75
Thapsigargin	Ion pump	341.085
t-Butylhydroquinone (BHQ)	Ion pump	-39.9587
N-phenylanthranilic acid	Ion channel(Cl)	-58.0502
DIDS	Ion channel(Cl)	90.3634
SB 218078	p53	270.299
Debromohymenialdisine (DBH)	p53	-28.7787
Rotenone	Mitochondrial complex	96.4383
Antimycin A1	Mitochondrial complex	416.076
Leptomycin B*	nuclear export signal	2429.22
R59022	PKC activator	84.9129
Dioctanoylglycol	PKC activator	6.29931
RHC80267	PKC activator	22.2442
Xanthohumol	Lipid metabolism	-73.5794
C75	Fatty acid synthase	-11.0753
Cerulenin	Fatty acid synthase	58.6617
Tunicamycin	glycosylation	-49.9292
Deoxynojirimycin	Glucosidase	50.594
Swainsonine	glycosylation	81.0063
LY 83583	NO	-8.71719
ODQ	NO	-79.4477
Anacardic acid	HAT	9.14662
Chetomin	Hypoxia signaling	1820.68
Dimethyloxalylglycine	Hypoxia signaling	11.4395
HR22C16	Mitosis(kinesin Eg5)	53.3015
Monastrol	Mitosis(kinesin Eg5)	7.54623
Nordihydroguaiaretic acid (NDGA)	Arachdonic cascade	-28.6921
ETYA	Arachdonic cascade	-73.4158
Baicalein	Arachdonic cascade	-68.0303
Nutlin-3	p53	231.714
MDM2 inhibitor	p53	-79.2123
Phenelzine	Monoamine metabolism	-57.4894
Deprenyl	Monoamine metabolism	33.0485
Decylubiquinone	MPTP	-82.1496
Ro 5-4864	MPTP	-51.5566
Lonidamine	MPTP opener	12.5652
ML-7	myosin light chain kinase	-17.9214
Benzylguanine	DNA repair	24.8609
DFMO	Polyamine synthesis	-6.11621
KT 5823	cGMP	81.749
Rp-8-CPT-cGMPS	cGMP	-1.51012
MK 886	Nuclear receptor	201.728
Clofibrate	Nuclear receptor(activator)	33.8562
BADGE	Nuclear receptor	14.2469
Troglitazone	Nuclear receptor(activator)	33.0485
AZT	Reverse transcriptase	47.2945
Nalidixic acid	Reverse transcriptase	14.957
a-Amanitin	RNA synthesis	27.6025
MST-312	Telomerase	-50.0032
b-Rubromycin	Telomerase	96.4383
SB 431542	TGF-b/Smad	-62.5371
N1,N12-Diethylspermine (BESpm)	Polyamine synthesis	48.1015
Fumonisin B1	Sphingolipid metabolism	32.6138
ABT-702	Adenosine kinase	24.8926
Akt Inhibitor IV	PI3K/Akt	25.2888
Akt Inhibitor VIII, Isozyme-Selective, Akti-1/2	PI3K/Akt	-29.3361
Akt Inhibitor XI	PI3K/Akt	8.0495
compound C	mTOR	-7.01228
ATM/ATR kinase inhibitor	p53	24.575
ATM kinase inhibitor	p53	254.653
Aurora kinase/cdk inhibitor	Aurora	95.5472
Aurora kinase inhibitor III	Aurora	-31.3824
KN-62	Calcium signaling (Calmodulin)	-25.0567
Lavendustin C	Calcium signaling (Calmodulin)	16.0872
Alsterpaullone, 2-cyanoethyl	CDK/Cyclin	170.149
Cdk1/2 inhibitor III	CDK/Cyclin	-23.8267
Cdk2/9 inhibitor	CDK/Cyclin	38.6138
NU6102	CDK/Cyclin	-10.1576
Cdk4 inhibitor	CDK/Cyclin	-0.34487
NSC625987	CDK/Cyclin	35.7858
isogranulatimide	p53	154.438
Chk2 inhibitor	p53	70.6211
Chk2 inhibitor II	p53	110.842
Ellagic acid	Wnt signaling	63.1308
DMAT	Wnt signaling	80.7601
D4476	Wnt signaling	-13.9591
TG003	RNA splicing	95.7875
Diacylglycerol kinase inhibitor II	PKC activator	42.6041
IC60211	DNA repair	29.3067
TX-1918	AMPK signaling	67.1623
BPIQ-Ⅱ	RTK	14.2968
SU4984	RTK	12.4498
SU5402	RTK	-49.5799
Flt-3 Inhibitor	Flt-3	-31.2588
cFMS Receptor Tyrosine Kinase Inhibitor	RTK	14.3671
SU6656	Src	-34.8289
GSK-3 inhibitor IX	Wnt signaling	-48.0916
1-Azakenpaullone	Wnt signaling	107.746
indirubin-3'-monoxime	Wnt signaling	-69.7434
AGL 2263	RTK	0.220581
BMS-345541	NF-kB	-45.7764
IKK-2 inhibitor VI	NF-kB	-21.9164
IRAK-1/4 inhibitor	TLR signaling	20.3891
JAK Inhibitor I	JAK/STAT	-40.3138
JAK3 Inhibitor VI	JAK/STAT	-70.5708
JNK inhibitor VIII	SAPK	-12.4148
PP2	Src	-68.7162
ERK inhibitor II	MAPK	-50.0127
MEK inhibitor I	MAPK	-78.1928
SU11274	RTK	-53.818
SB202190	SAPK	-68.3319
SB239063	SAPK	-57.6477
SU11652	RTK	64.6427
PDGF receptor tyrosine kinase inhibitor V	RTK	52.8426
PDGF receptor tyrosine kinase inhibitor IV	RTK	-74.8937
4-cyano-3-methylisoquinoline	cAMP	-19.593
Go7874	PKC	1178.33
PKR inhibitor	PKR	81.2438
RAF1 kinase inhibitor I	MAPK	-72.4881
ZM 336372	MAPK	-48.157
H-1152	Rho/ROCK	-11.6139
Syk inhibitor	Cellular permerability	-42.6347
TGF-b RI kinase inhibitor II	TGF-b/Smad	-39.0774
Tpl2 kinase inhibitor	MAPK	26.246
TrkA inhibitor	TrKA	18.53
VEGFR receptor tyrosine kinase inhibitor II	RTK	-48.0626
VEGF recptor 2 kinase inhibitor I	RTK	-24.0492
nilotinib	Bcr-Abl	-50.9394
sorafenib	Multi-kinase inhibitor	-71.5836
temsirolimus	mTOR	272.659
lapatinib	RTK	-72.5263
imatinib mesylate	Bcr-Abl	115.233
sunitinib malate	Multi-kinase inhibitor	218.113
gefitinib	RTK	-9.75125
vorinostat	HDAC	-0.710821
erlotinib	RTK	30.1185
bortezomib	Proteasome	671.317
dasatinib	Bcr-Abl	-59.1863
everolimus	mTOR	154.628
pazopanib	Multi-kinase inhibitor	49.3918
CCG-1423	Rho/ROCK	47.3735
PIM1/2 Kinase Inhibitor V	PIM	162.739
PIM1 Inhibitor II	PIM	-67.9737
AY 9944	Hedgehog	67.439
cyclopamine	Hedgehog	60.8766
Jervine	Hedgehog	92.0571
WP1066	JAK/STAT	46.9738
5,15-DPP	JAK/STAT	131.527
IWP-2	Wnt signaling	72.0931
IWR-1-endo	Wnt signaling	60.9286
FH535	Wnt signaling	16.6118
DAPT	Notch	-40.0378
XAV939	Wnt signaling	61.5453
PJ-34	PARP	125.675
Olaparib	PARP	135.956
chlorpromazine hydrochloride	Phenothiazine	-24.0828
desipramine hydrochloride	Monoamine metabolism	-8.57752
brefeldin A	Golgi apparatus	183.907
anisomycin	SAPK activator	-30.4073
thalidomide	thalidomide	109.117
lenalidomide	thalidomide	133.54
tretinoin	Nuclear receptor	137.771
tamibarotene	Nuclear receptor	48.1452
temozolomide	Conventional	88.5134
crizotinib	ALK	519.241
Torkinib	mTOR	-65.2308
orlistat	Lipid metabolism	263.973
MDV3100	Nuclear receptor	97.4423
PAC-1	Apoptosis	-3.8226
ABT-737	Apoptosis	210.185
UNC0638	Histone methylation	172.888
BIX01294	Histone methylation	166.09
S2101 (LSD1 inhibitor II)	Histone demethylation	-1.45676
AMI-1	Histone methylation	47.9953
C646	HAT	109.822
SIRT1 inhibitor III	SIRT	35.1401
Tenovin-6	SIRT	622.027
PCI-34051	HDAC	-79.3114
(+)-JQ1	Bromodomain(Histone)	-32.8365
TMPyP4	Telomerase	63.5682
BSI-201 (Iniparib)	PARP	27.5891
ABT-888 (Veliparib)	PARP	97.9087
AG014699 (Rucaparib)	PARP	-63.8649
MK-4827 (Niraparib)	PARP	73.511
ENMD-2076	Aurora	-79.0816
MLN8237	Aurora	70.5768
YM155	Apoptosis	552.916
OSU-03012	PDK	90.1611
OSI-906	RTK	-13.1324
PF-04217903	RTK	92.7795
Decitabine	DNA methylation	110.529
Vandetanib	Multi-kinase inhibitor	-54.9356
Axitinib	Multi-kinase inhibitor	-57.2685
Vemurafenib	MAPK	-69.1384
Ruxolitinib	JAK/STAT	478.79
Vismodegib	Hedgehog	33.7463
Gant61	Hedgehog	108.455
PD173074	RTK	52.166
A83-01	ALK	-79.6391
BIO	Wnt signaling	-59.4017
TWS119	Wnt signaling	-80.7076
CT99021	Wnt signaling	216.515
LY2157299	TGF-b/Smad	-19.4625
SD208	TGF-b/Smad	-55.3496
LDN193189	ALK	469.967
Thiazovivin	Rho/ROCK	214.357

### Sheet: S2
Supplementary Table S2. Information about the number of cells seeded in the experiment for PGE2 measurement and protein detection.
Cell line	Cell number (cell/well or cell/dish)
	6 well plate (for PGE2 measurement)	90mm dish (for protein detection)
Sora	1.9×105	1.2×106
TCCUB	9.0×104	5.6×105
Love	1.2×105	7.4×105
Nene	1.0×105	6.2×105
NMTCC	1.7×105	1.1×106
LTCC	1.0×105	6.2×105
MCTCC	1.0×105	6.2×105
OMTCC	1.0×105	6.2×105

### Sheet: S3
Supplementary Table S3. Information about primary antibody used in the protein detection experiment.
Target	Clonality	Source	Dilution	Distributor	Reference
COX2	Monoclonal	Mouse	1:250	BD Biosciences	610204
Phospho-ERK1/2 (Thr202/Tyr204)	Monoclonal	Rabbit	1:2000	Cell Signaling Technology	4370
Total-ERK1/2	Monoclonal	Rabbit	1:1000	Cell Signaling Technology	4695
Phospho-MEK1/2 (Ser217/221)	Monoclonal	Rabbit	1:1000	Cell Signaling Technology	9154
Total-MEK1/2	Monoclonal	Rabbit	1:1000	Cell Signaling Technology	8727
Actin	Monoclonal	Mouse	1:10000	Merck Millipore	MAB1501
